# Polymorphic Structures of an Artificial Nucleocapsid Evolved from a Circularly Permuted Bacterial Protein Cage

**DOI:** 10.64898/2026.10.23.756749

**Authors:** Hualin Li, Łukasz Koziej, Osamu Kikko, Kazuki Ishihara, Takeru Kagawa, Kenya Tajima, Hideki Shigematsu, Christoph Gerle, Tomoaki Matsuura, Tomoyuki Numata, Yusuke Azuma, Naohiro Terasaka

## Abstract

Molecular self-assembly provides a route to nanoscale structures with defined sizes and shapes. Protein cages assembled from repeated subunits form compartments that can package molecular cargoes. Although amino acid substitutions can alter intersubunit interactions and cage architecture, how protein backbone connectivity relates to the cage architectures accessible during laboratory evolution remains unclear. Here we evolved an artificial nucleocapsid from a circularly permuted variant of *Aquifex aeolicus* lumazine synthase (AaLS). Laboratory evolution increased the yield of purified nucleocapsids relative to the progenitor, and the evolved variant, NC119-3, packaged its encoding mRNA. Cryo-electron microscopy revealed a heterogeneous population of cages, within which we esolved 180- and 210-subunit cage families composed of 36 and 42 pentamers, respectively. Within each resolved family, particles with the same subunit stoichiometry differed in the arrangement and orientation of their pentameric building blocks. A 2.90 Å reconstruction of a tetrahedral 180-subunit cage further revealed that sequence-identical subunits adopt distinct conformations depending on their positions within the assembly. These pentamer-based architectures differ from the domain-swapped *T* = 4 cage previously reported for nucleocapsids evolved from an AaLS variant with a different circular permutation site. Together with previous work, these findings show that RNA-packaging nucleocapsids evolved from scaffolds with different backbone connectivity can adopt distinct cage architectures.

**Contents Graphic:** 
