## Supplemental Table S1 for "Polymorphic Structures of an Artificial Nucleocapsid Evolved from a Circularly Permuted Bacterial Protein Cage"

### Sheet: RNA seq
name	sequence	others
NC119-1-#01	AUGGGAAACGCGAAAACGCGUCGCCGCGAACGCCGCGCUGAGAAACAGGCACAGUGGAAAGCCGCCAACGCUGGAGCUGGAGCAGGUGCAAUGACCUUGGAACAGGCUAUCGAGCGCGCCGGCACAAAACACGGCAACAAAGGUUGGGAAGCAGCGCUUUCUGCCAUUGAAAUGGCAAACUUAUUCAAGUCUCUCCGAGGUACCGGGCACCAUCACCAUCAUCACGGGAGCUCGAUGGAAAUCUACGAAGGUAAACUAACUGCUGAAGGCCUUCGUUUCGGUAUCGUAGCAUCACGUUUUAAUCAUGCUCUUGUCGACCGUCUGGUGGAGGGUGCAAUUGAUUGCAUAGUCCGUCAUGGCGGCCGUGAAGAAGACAUUACUCUGGUUCGUGUUCCAGGC…	same as NC119-1
NC119-1-#02	AUGGGAAACGCGAAAACGUGUCGCCGCGAACGCCGCGCUGAGAAACAGGCACAGUGGAAAGCCGCCAACGCUGGAGCUGGGGCAGGUGCAAUGACCUUGGAACAGGCUAUCGAGCGCGCCGGCACAAAACACGGCAACAAAGGUUGGGAAGUAGCGCUUUCUGCCAUUGAAAUGGCAAACUUAUUCAAGUCUCUCCGAGGUACCGGGCACCAUCACCAACUUCACGGGAGCUCGAUGGAAAUCUACGAAGGUAAACUAACUGCUGAAGGCCUUCGUUUCGGUAUCGUAGCAUCACGUUUUAAUCAUGCUCUUGUCGACCGUCUGGUGGAGGGCGCAAUUGAUUGCAUAGUCCGUCAUGGCGGCCGUGAAGAAGACAUUACUCUGGUUCGUGUUCCAGGC…	NC119-2
NC119-1-#04	AUGGGAAACGCGAAAACGUGUCGCCACGAACGCCGCGCUGAGAAACAGGCACAGUGGAAAGCCGCCAACGCUGGAGCUGGAGCAGGUGCAAUGACCUUGGAACAGGCUAUCGAGCGCGCCGGCACAAAACACGGCAACAAAGGUUGGGAAGCAGCGCUUUCUGCCAUAGAAAUGGCAAACUUAUUCAAGUCUCUCCGAGGUACCGGGCAUCAUCACCAUCAUCACGUGAGCCCGAUGGAAAUCCACGAAGGUAAACUAACCGCUGAAGGCCUUCGUUUCGGUAUCGUAGCAUCACGUUUUAAUCAUGCUCUUGUCGACCAUCUGGUGGAGGGUGCAAUUGAUUGCAUAGUCCGUCAUGGCGGCCGUGAAGAAGACUUUACUCUGGUUCGUGUUCCAGGC…
NC119-1-#05	AUGGGAAACGCGAAAACACGUCGCCGCGAACGCCGCGCUGAGAAACAGGCACAGUGGAAAGCCGCCAACGCUGGAGCUGGAGCAGGCGCAAUGACCUUGGAACAGGCUAUCGAGCGCGCCGGCACAAAACACGGCAACGAAGGUUGGGAAGCAGCGCUUUCUGCCAUUGAAAUGGCAAACUUAUUCAAGUCUCUCCGAGGUACCGGGCACCAUCACCAACUUCACGGGAGCUCGAUGGAAAUCUACGAAGGUAGGCUAACUGCUGAAGGCCUUCGUUUCGGUAUCGUAGCAUCACGUUUUAAUCAUGCUCUUGUCGACCGACUGGUGGAGGGUGCUAUUGAUUGCAUAGUCCGUCAUGGCGGCCGUGAGGAAGACAUUACUCAGGUUCGUGUUCCAGGC…
NC119-1-#06	AUGGGAAACGCGAAAACACGUCGCCGCGAACGCCGCGCUGAGAAACAGGCACAGUGGAAAGCCGCCAACGCUGGAGCUGGAGCAGGCGCAAUGACCUUGGAACAGGCUAUCGAGCGCGCCGGCACAAAACACGGCAACGAAGGUUGGGAAGCAGCGCUUUCUGCCAUUGAAAUGGCAAACUUAUUCAAGUCUCUCCGAGGUACCGGGCACCAUCACCAACUUCACGGGAGCUCGAUGGAAAUCUACGAAGGUAGGCUAACUGCUGAAGGCCUUCGUUUCGGUAUCGUAGCAUCACGUUUUAAUCAUGCUCUUGUCGACCGACUGGUGGAGGGUGCUAUUGAUUGCAUAGUCCGUCAUGGCGGCCGUGAGGAAGACAUUACUCAGGUUCGUGUUCCAGGC…	same as #05
NC119-1-#07	AUGGGAAACGCGAAAACGUGUCGCCGCGAACGCCGCGCUGAGAAACAGGCACAGUGGAAAGCCGCCAACGCUGGAGCUGGAGCAGGUGCGAUGACCUUGGAACAGGCUAUCGAGCGCGCCGGCACAAGACGCGGCAACAAAGGUUGGGAAGCAGCGCUUUCUGCCAUUGAAAUGGCAAACUUAUUCAAGUCUCUCCGAGGUACCGGGCACCAACACCAUCAUCACGGGAGCUCGAUGGAAAUCUACGAAGGUAAACUAACUGCUGAAGGCCUUCGUUUCGGUAUCGUAGCAUCACGUUUUAAUCAUGCUCUUGUCGACCGUCUGGUGGAGGGUGCAAUUGAUUGCGUAGUCCGUCAUGGCGGCCGUGAAGAAGACAUUACUCUGGUUCGUGUUCCAGGC…
NC119-1-#08	AUGGGAAACGCGAAAACGCGUCGCCGCGAACGCCGCGCUGAGAAACAGGCACAGUGGAGAGCCGCCAACGCUGGAGCUGGAGCAGGUGCAAUGACCUUGGAACAGGCUAUCGAGCGCGCCGGCACAAAACACGGCAACAAAGGUUGGGAAGCAGCGCUUUCUGCCUUUGAAAUGGCAAACUUAUUCAAGUCUCUCCGAGGUACCGGGCACCAUCCCCAUCCUCACGGGAGCUCGAUGGAAAUCUACGAAGGUAUACUAACUGCCGAAGGCCUUCGUUUCGGUAUCGUAGCAUCACGUUGUAAUCAUGCUCUUGUCGACCGUCUGGUGGAGGGUGCAAUUGAUUGCAUAGUCCGUCAUGGCGGCCGUGAAGAAGACAUUACUCUGGUUCGUGUUCCAGGC…
NC119-1-#09	AUGGGAAACGCGAAAACGCGUCGCCGCGAACGCCGCGCUGAGAAACAGGCACUGUGGGAAGCCGCCAACGCUGGAGCUGGAGCAGGUGCAAUGACCUUGGAACAGGCUAUCGAGCGCGCCGGCACGAAACACGGCAACAAAGGUUGGGGAGCAGCGCUUUCUGCCAUUGAAAUGGCAAACUUAUUCAAGUCUCUCCGAGGUACCGGGCACCAUCACCAUCAUCAAGGGAGCUCGAUGGAAAUCUACGAAGGUAAACUAACUGCUGAAGGCCUUCGUUUCGGUAUCGUAGCAUCACGUUUUAAUCAUGCUCUUGUCGACCGUCUGGUGGAGGGUGCAAUUGAUUGCAUAGUCCGUCAUGGCGGCCCUGAAGAAGACUUUACUCUGGUUCGUGUUCCAGGC…
NC119-1-#10	AUGGGAAACGCGAAAACGCAUCGCCGCGAACGCCGCGCUGAGAAACAGGCGCAGUGGAAAGCCGCCAACGCUGGAGCAGGAGGAGGUGCAAUGACCUUGGAACAGGCUAUCGAGCGCGCCGGCACAAAACUCGGCAACAAAGGUUGGGAAGCAGCGCUUUCUGCCAUUGAAAUGGCAAACUUAUUCAAGUCUCUCCGAGGUACCGAGCACCAUCACCAUCAUCACGGGGGCUCGAUGGAAAUCUACGAAGGUAAACUAACUGCUGAAGGCCUUCGUUUCGGUAUCGUAGCAUCACGUUUUAAUCAUGCUCUUGUCGACCGUCUGGUGGAGGGUGCAAUUGAUUCCAUAGUCCGUCAUGGCGGCCGUGAAGAAGACAUUACUCUGGUUCGUGUUCCAGGC…
NC119-1-#12	AUGGGAAACGCGAAAACACGUCGCCGCGAACGCCGCGCUGAGAAACAGGCACAGUGGAAAGCCGCCAACGCUGGAGCUGGAGCAGGCGCAAUGACCUUGGAACAGGCUAUCGAGCGCGCCGGCACAAAACACGGCAACGAAGGUUGGGAAGCAGCGCUUUCUGCCAUUGAAAUGGCAAACUUAUUCAAGUCUCUCCGAGGUACCGGGCACCAUCACCAACUUCACGGGAGCUCGAUGGAAAUCUACGAAGGUAGGCUAACUGCUGAAGGCCUUCGUUUCGGUAUCGUAGCAUCACGUUUUAAUCAUGCUCUUGUCGACCGACUGGUGGAGGGUGCUAUUGAUUGCAUAGUCCGUCAUGGCGGCCGUGAGGAAGACAUUACUCAGGUUCGUGUUCCAGGC…	same as #05

### Sheet: amino acid seq
name	sequence	others
NC119-1-#01	MGNAKTRRRERRAEKQAQWKAANAGAGAGAMTLEQAIERAGTKHGNKGWEAALSAIEMANLFKSLRGTGHHHHHHGSSMEIYEGKLTAEGLRFGIVASRFNHALVDRLVEGAIDCIVRHGGREEDITLVRVPGSWEIPVAAGELARKEDIDAVIAIGVLIRGATPHFDYIASEVSKGLANLSLELRKPITFGVITAD	same as NC119-1
NC119-1-#02	MGNAKTCRRERRAEKQAQWKAANAGAGAGAMTLEQAIERAGTKHGNKGWEVALSAIEMANLFKSLRGTGHHHQLHGSSMEIYEGKLTAEGLRFGIVASRFNHALVDRLVEGAIDCIVRHGGREEDITLVRVPGSWEIPVAAGELARKEDIDAVIAIGVLIRGATPHFDYIASEVSKGLANLSSELRKPITFGVISAD	NC119-2
NC119-1-#04	MGNAKTCRHERRAEKQAQWKAANAGAGAGAMTLEQAIERAGTKHGNKGWEAALSAIEMANLFKSLRGTGHHHHHHVSPMEIHEGKLTAEGLRFGIVASRFNHALVDHLVEGAIDCIVRHGGREEDFTLVRVPGSWEIPVAAGELARKEDIDAVIAIGVLIRGATPHFDYVASEVSRGLANLSLELRKPITSGVITAD
NC119-1-#05	MGNAKTRRRERRAEKQAQWKAANAGAGAGAMTLEQAIERAGTKHGNEGWEAALSAIEMANLFKSLRGTGHHHQLHGSSMEIYEGRLTAEGLRFGIVASRFNHALVDRLVEGAIDCIVRHGGREEDITQVRVPGSWEIPVAAGELARKEDIDAVIAIGVLIIGATPHFDYIASEVSKGHANLSLELRKPITFCVITAD
NC119-1-#06	MGNAKTRRRERRAEKQAQWKAANAGAGAGAMTLEQAIERAGTKHGNEGWEAALSAIEMANLFKSLRGTGHHHQLHGSSMEIYEGRLTAEGLRFGIVASRFNHALVDRLVEGAIDCIVRHGGREEDITQVRVPGSWEIPVAAGELARKEDIDAVIAIGVLIIGATPHFDYIASEVSKGHANLSLELRKPITFCVITAD	same as #05
NC119-1-#07	MGNAKTCRRERRAEKQAQWKAANAGAGAGAMTLEQAIERAGTRRGNKGWEAALSAIEMANLFKSLRGTGHQHHHHGSSMEIYEGKLTAEGLRFGIVASRFNHALVDRLVEGAIDCVVRHGGREEDITLVRVPGSWEIPVAAGELARKEDIDAVIAIGVLIRGATPHFNYIAFEVSKGLANLPLELRKPVTFGVITAD
NC119-1-#08	MGNAKTRRRERRAEKQAQWRAANAGAGAGAMTLEQAIERAGTKHGNKGWEAALSAFEMANLFKSLRGTGHHPHPHGSSMEIYEGILTAEGLRFGIVASRCNHALVDRLVEGAIDCIVRHGGREEDITLVRVPGSWEIPVAAGELARKEDIDAVIAIGVLIRGATPHFDYIASDVSEGLANLSLELRKPITFGVITAD
NC119-1-#09	MGNAKTRRRERRAEKQALWEAANAGAGAGAMTLEQAIERAGTKHGNKGWGAALSAIEMANLFKSLRGTGHHHHHQGSSMEIYEGKLTAEGLRFGIVASRFNHALVDRLVEGAIDCIVRHGGPEEDFTLVRVPGSWEIPVAAGELARKEDIDAVIAIGVLIGGATPHFDYNASEVSKGLANLSLELRKPITFGIITAD
NC119-1-#10	MGNAKTHRRERRAEKQAQWKAANAGAGGGAMTLEQAIERAGTKLGNKGWEAALSAIEMANLFKSLRGTEHHHHHHGGSMEIYEGKLTAEGLRFGIVASRFNHALVDRLVEGAIDSIVRHGGREEDITLVRVPGSWEIPVAAGELARKEDIDAVIAIGVLISGATPHFDYIASEVSKGLANPSLEPRKPITFGVITVD
NC119-1-#12	MGNAKTRRRERRAEKQAQWKAANAGAGAGAMTLEQAIERAGTKHGNEGWEAALSAIEMANLFKSLRGTGHHHQLHGSSMEIYEGRLTAEGLRFGIVASRFNHALVDRLVEGAIDCIVRHGGREEDITQVRVPGSWEIPVAAGELARKEDIDAVIAIGVLIIGATPHFDYIASEVSKGHANLSLELRKPITFCVITAD	same as #05
