## Supplemental Table S2 for "Polymorphic Structures of an Artificial Nucleocapsid Evolved from a Circularly Permuted Bacterial Protein Cage"

### Sheet: RNA seq
name	sequence	others
NC119-2-#01	AUGGGAAACGCGAAAACGUGUCGCCGCGAACGCCGCGCUGAGAAACAGGCACAGUGGAAAGCCGCCAACGCUGGAGCUGGGGCAGGUGCAAUGACCCUGGAACAGGCUAUUGAGCGCGCCGGCACAAAACACGGCAACAAAGGUUGGGAAGUAGCGCUUUCUGCCAUUGAAAUGGCAAACUUAUUCAAGUCUCUCCGAGGUACCGGGCACCAUCACCAACUUCACGGGAGCUCGAUGGAAAUCUACGAAGGUAAACUAACUGCUGAAGGCCUUCGUUUCGGUAUCGUAGCAUCACGUUUUAAUCAUGCUCUUGUCGACCGUCUGGUGGAGGGCGCAAUUGAUUGCAUAGUCCGUCAUGGCGGCCGUGAAGAAGACAUUACUCUGGUUCGUGUUCCAGGC…
NC119-2-#02	AUGGGAAACGCGAAAACGUGUCGCCGCGAACGCCGCGCUGAGAAACAGGCACAGUGGAAAGCCGCCAACGCUGGAGCUGGGGCAGGUGCAAUGACCCUGGAACAGGCUAUCGAGCGCGCCGGCACAAAACACGGCAACAAAGGUUGGGAAGUAGCGCUUUCUGCCAUUGAAAUGGCAAACAUUUUCAAGUCUCUCCGAGGUACCGGGCACCAUCACCAACUUCACGGGAGCUCGAUGGAAAUCUACGAAGGUAAACUAACUGCUGAAGGCCUUCGUUUCGGUAUCGUAGCAUCACGUUUUAAUCAUGCUCUUGUCGACCGUCUGGUGGAGGGCGCAAUUGAUUGCAUAGUCCGUCAUGGCGGCCGUGAAGAAGACAUUACUCUGGUUCGUAUUCCAGGC…
NC119-2-#03	AUGGGAAACGCGAAAACGUGUCGCCGCGAACGCCGCGCUGAGAAACAGGCACAGUGGAAAGCCGCCAACGCUGGAGCUGGGGCAGGUGCAAUGACCUUGGAACAGGCUAUCGAGCGCGCCGGCACAAAACACGGCAACAAAGGUUGGGAAGUAGCGCUUUCUGCCAUUGAAAUGGCAAACUUAUUCAAGUCUCUCCGAGGUACCGGGCACCAUCACCAACUUCACGGGAGCUCGAUGGAAAUCUACGAAGGUAAACUAACUGCUGAAGGCCUUCGUUUCGGUAUCGUAGCAUCACGUUUUAAUCAUGCUCUUGUCGACCGUCUGGUGGAGGGCGCAAUUGAUUGCAUAGUCCGUCAUGGCGGCCGUGAAGAAGACAUUACUCUGGUUCGUGUUCCAGGC…	same as NC119-2
NC119-2-#04	AUGGGAAACGCGAAAACGUGUCGCCGCGAACGCCGCGCUGAGAAACAGGCACGGUGGAAAGCCGCCAACGCUGGAGCUGGGGCAGGUGCAAUGACCUUGGAACAGGCUGUCGAGCGCGCCGGCACAAAACACGGCAACAAAGGUUGGGAAGUAGCGCUUUCUGCCAUCGAAAUGGCAAACUUAUUCAAGUCUCUCCGAGGUACCGGGCACCAUCACCAACUUCACGGGAGCUCGAUGGAAAUCUACGAAGGUAAACUAACUGCUGAAGGCCUUCGUUUCGGUAUCGUAGCAUCACGUUUUAAUCAUGCUCUUGCCGACCAUCUGGUGGAGGGCGCAAUUGAUUGCAUAGUCCGUCAUGGCGGCCGUGAAGAAGACAUUACUCUGGUUCGUGUUCCUGGC…
NC119-2-#05	AUGGGAAACGCGAAAACGUGUCGCCGCGAACGCCGCGCUGAGAAACAGGCACAGUGGGAAGCCGCCAACGCUGGAGCUGGGGCAGGUGCAAUGACCUUGGAACAGGAUAUCGAGCGCGCCGGCACAAAACACGGCAACAAAGGUUGGGAAGUAGCGCUUUCUGCCAUUGAAAUGGCAAACUUAUUCAAGUCUCUCCGAGGUACCGGGCACCAUCACCAGCUUCACGGGAGCUCGAUGGAAAUCUACGAAGGUAAACUAACUGCUGAAGGCCUUCGUUUCGGUAUCGUAGCAUCACGUUUUAAUCAUGCUCUUGUCGACCGUAUGGCGGAGGGCGCAAUUGAUUGCAUAGUCCGUCAUGGCGGCCGUGAAGAAGACAUUACUCUGGUUCGUGUUCCAGGC…	NC119-3
NC119-2-#06	AUGGGAAACGCGAAAACGUGUCGCCGCGAACGCCGCGCUGAGAAACAGGCACAGUGGAAAGCCGCCAACGCUGGAGCUGGGGCAGGUGCAAUGACCUUGGAACAGGCUAUCGAGCGCGCCGGCACAAAACACGGCAGCAAAGGUUGGGAUGUAGCGCUUUCUGCCAUCGAAAUGGCAAACUUAUUCAAGUCUCUCCGAGGUACCGGGCACCAUCACCAACUUCACGGGAGCUCGAUGGAGAUCUACGAUGGUAAACUAACUGCUGAAGGCCUUCGUUUCGGUAUCGUAGCAUCACGUUUUAAUCAUGCUCUUGUCGACCGUCUGGUGGAGGGCGCAAUUGAUUGCAUAGUCCGUCAUGGCGGCCGUGAAGAGGACAAUACUCUGGUUCGUGUUCCAGGC…
NC119-2-#07	AUGGGAAACGCGAAAACGUGUCGCCGCGAACGCCGCGCUGAGAAACAGGCACAGUGGAAAGCCGCCAACGCUGGAGCUGGGGCAGGUGCAAUGACCUUGGAACUGGCUAUCGAGCGCGCCGGCUCAAAACACGGCAACAAAGGUUGGGAAGUAGCGCUUUCUGCCAUUGAAGUGGCAAACUUAUUCAAGUCUCUCCGAGGUACCGGGCACCAUCACCAACUUCACGGGAGCCCGAUGGAAAUCUACGAAGGUAAACUAACUGCUGAAGGCCUUCGUAUCGGUAUCGUAGCAUCACGUUUUAAUCAUGCUCUUGUCGACCGUCUGGUGGAGGGCGCAAUUGAUUGCAUAGUCCGUCAUGGCGGCCGUGAAGAAGACAUUACUCUGGUUCGUGUUCCAGGC…
NC119-2-#08	AUGGGAAACGCGAAAACGUGUCGCCGCGAACGCCGCGCUGAGAAACAGGCACAGUGGAAAGCCGCCAACGCUGGAGCUGGGGCAGGUGCAAUGACCCUGGAACAGGCUAUCGAGUGCGCCGGCACAAAACACGGCAACAAAGGUUGGGAAGUAGCGCUUUCUGCCAUUGAAAUGGCAAACUUAUUCAAGUCUCUCCGAGGUACCGGGCACCAUCACCUACUUCACGGGAGCUCGAUGGAAAGCUACGAAGGUAAACUAACUGCUGAAGGCCUUCGUUUCGGUAUCGUAGCAUCACGUUUUAAUCAUGCUCUUGUCGACCGUCUGGUGGAGGGCGCAAUUGAUUGCAUAGUCCGUCAUGGCGGCCGUGAAGAAGACAUUACUCUGGUUCGUGUUCCAGGC…
NC119-2-#09	AUGGGAAACGCGAAAACGUGUCGCCGCGAACGCCGCGCUGAGAAACAGGCACAGUGGAAAGCCGCCAACGCUGGAGCUGGGGCAGGUGCAAUGACCUUGGAACAGGCUAUCGAGCGCGCCGGCACAAAACACGGCAACAAAGGUUGGGAAGUAGCGCUUUCUGCCAUUGAAAUGGCAAACUUAUUCAAGUCUCUCCGAGGUACCGGGCACCCUCACCAACUUCACGGGAGCUCGAUGGAAAUCUACGAAGGUAAACUAUCUGCUGAAGGCCUUCGUUUCGGUAUCGUAGCAUCACGUUUUAAUCAUGCUCUUGUCGACCGUCCGGUGGAGGGCGCAAUUGAUUGCAUAGUCCGUCAUGGCGGCCGUGAAGAAGACAUUACUCUGGUUCGUGUUCCAGGC…
NC119-2-#10	AUGGGAAACGCGAAAACGUGUCGCCGCGAACGCCGCGCUGAGAAACAGGCACAGUGGAAAGCCGCCAACGCUGGAGCUGGGGCAGGAGCAAUGACCUUGGAACAGGCUAUCGAGCGCGCCGGCACAAAACACGGCAACAAAGGUUGGGAAGUAGCGCUUUCUGCCAUUGAAAUGGCAACCUUAUUCAAGUCUCUCCGAGGUACCGGGCACCAUCACCAACUUCACGGGAGCUCGAUGGAAAUCUACGAAGGUAAACUAACUGCUGAAGGCCUUCGUUUCGGUAUCGUAGCAUCACGUUUUAAUCAUGCUCUUGUCGACCGUCUGGUGGAGGGCGCAAUUGAUUGCAUAGUCCGUCAUGGCGGCCGUGAAGAAGACAUUACUCUGGUUCGUGUUCCAGGC…
NC119-2-#11	AUGGGAAACGCGAAAACGUGUCGCCGCGAACGCCGCGCUGAGAAACAGGCACAGUGGAAAGCCGCCAACGCUGGGGCUGGGGCAGGUGCAAUGACCUUGGAACAGGCUAUCGAGCGCGCCGGCACAGAACACGGCAACAAAGGUUGGGAAGUAGCGCUUUCUGCCAUUGAAAUGGCAAACUUAUUCAAGUCUCUCCGAGGUACCGGGCACCAUCACCAACUUCACGGGAGCUCGAUGGAAAUCUACGAAGGUAAACUAACUGCUGAAGGCCUUCGUUUCGGUAUCGUAGCAUCACGUUUUAAUCAUGCCCUUGUCGACCGUCUGGUGGAGGGCGCAAUUGAUUGCAUAGUCCGUCAUGGCGGCCGUGAAGAAGACAUUACUCUGGUUCGUGUUCCAGGC…
NC119-2-#12	AUGGGAAACGCGAAAACGUGUCGCCGCGAACGCCGCGCUGAGAAACAGGCACAGUGGAAAGCCGCCAACGCUGGAGCUGGGGCAGGUGCAAUGACCUUGGAACAGGCUAUCGAGCGCGCCGGCACAAAACACGGCAACAAAGGUUGGGAAGUAGCGCUUUCUGCCAUUGAAAUGGCAAACUUAUUCAAGUCUCUCCGAGGUACCGGGCACCAUCACCAACUUCACGGGAGCUCGAUGGAAAUCUACGAAGGUAAACUAACUGCUGAAGGCCUUCGUUUCGGUAUCGUAGCAUCACGUUUUAAUCAUGCUCUUGUCGACCGUCUGGUGGAGGGCGCAAUUGAUUGCAUAGUCCGUCAUGGCGGCCGUGAAGAAGACAUUACUCUGGUUCGUGUUCCAGGC…	same as NC119-2
NC119-2-#13	AUGGGAAACGCGAAAACGUGUCGCCGCGAACGCCGCGCUGAGAAACAGGCACAGUGGAAAGCCGCCAACGCUGGAGCUGGGGCAGGUGCAAUGACCUUGGAACAGGCUAUCGAGCGCGCCGGUACAAAACACGGCAACAAAGGUUGGGAAGUAGCGCUUUCUGCCAUUGAAAUGGCAAACUUAUUCAAGUCUCUCCGAGGUACCGGGCUCCAUCACCAACUUCACGGGAGCUCGAUGGAAAUCUACGAAGGUAAACUAACUGCUGAAGGCCUUCGUUUCGGUAUCGUAGCAUCACGUUUUAAUCAUGCUCUUGUCGACCGUCUGGUGGAGGGCGCAAUUGAUUGCAUAGUCCGUCAUGGCGGCCGAGAAGAAGACAUUACUCUGGUUCGUGUUCCAGGC…
NC119-2-#14	AUGGGAAACGCGAAAACGUGUCGCCGCGAACGCCGCGCUGAGAAACAGGCACAGUGGAAAGCCGCCAACGCUGGAGCUGGGGCAGGUGCAAUGACCUUGGAACAGGCUAUCGAGCGCGCCGGCACAAAACACGGCAACAAAGGUUGGGAAGUAGCGCUUUCUGCCAUUGAAAUGGCAAACUUAUCCAAGUCUCUCCGAGGUACCGGGCACCAUCACCAACUUCACGGGAGCUCGAUGGAAAUCUACGAAGGUAAACUAACUGCUGAAGGCCUUCGUUUCGGUAUCGUAGCAUCACGUUUUAAUCAAGCUCUUGUCGACCGUCUGGUGGAAGGCGCAAUUGAUUGCAUAGUCCGUCAUGGCGGCCGUGAAGAAGACAUUACUCUGGUUCGUGUUCCAGGC…
NC119-2-#15	AUGGGAAACGCGAAAACGUGUCGCCGCGAACGCCGCGCUGAGAAACAGGCACAGUGGAAAGCCGCCAACGCUGGAGCUGGGGCAGGUGCAAUGACCUUGGAACAGGCUAUCGAGCGCGCCGGCACAAAACACGGCAACAAAGGUUGGGAAGUAGCGCUUUCUGCCAUUGAAAUGGCAAACUUAUUCAAGUCUCUCCGAGGUACCGGGCACCAUCACCAACUUCACGGGAGCUCGAUGGAAAUCUACGAAGGUAAACUAACUGCUGAAGGCCUUCGUUUCGGUAUCGUAGCAUCACGUUUUAAUCAUGCUCUUGUCGACCGUCUGGUGGAGGGCGCAAUUGAUUGCAUAGUCCGUCAUGGCGGCCGUGAAGAAGACAUUACUCUGGUUCGUGUUCCAGGC…	same as NC119-2
NC119-2-#16	AUGGGAAACGCGAAAACGUGUCGCCGCGAACGCCGCGCUGAGAAACAGGCACAGUGGAAAGCCGCCAACGCUGGAGCUGGGGCAGGUGCAAUGACCUUGGAACAGGCUAUCGAGCGCGCCGGCACAAAACACGGCAACAAAGGUUGGGAAGUAGCGCUUUCCGCCAUUGAAAUGGCAAACUUAUUCAAGUCUCUCCGAGGUACCGGGCACCAUCACCAACUUCACGGGAGCUCGAUGGAAAUCUACGAAGGUAAACUAACUGCUGAAGGCCUUCGUUUCGGUAUCGUAGCAUCACGUUUUAAUCAUGCUCUUGUCGACCGUCUGGUGGAGGGCGCAAUUGAUUGCAUAGUCCGUCAUGGCGGCCGUGAAGAAGACAUUACUCUGGUUCGUGUUCCAGGC…	synonymous mutations
NC119-2-#17	AUGGGAAACGCGAAAACGUGUCGCCGCGAACGCCGCGCUGAGAAACAGGCACAGUGGAAAGCCGCCAACGCUGGAGCUGGGGCAGGUGCAAUGACCUUGGAACAGGCUAUCGAGCGCGCCGGCACAAAACACGGCAUCAAAGGUUGGGAAGUAGCGCUUUCUGCCAUUGAAAUGGCAAACUUAUUCAAGUCUCUCCGAGGUACCGGGCACCAUCACCAACUUCACGGGAGCUCGAUGGAAAUCUACGAAGGUAAACUAACUGCUGAAGGCCUUCGUAUCGGUAUCGUAGCAUCACGUUUUAAUCAUGCUCUUGUCGACCGUCUGGUGGAGGGCGCAAUUGAUUGCAUAGUCCGUCAUGGCGGCCGUGAAGAAGACAUUACUCUGGUUCGUGUUCCAGGC…
NC119-2-#18	AUGGGAAACGCGAAAACGUGUCGCCGCGAACGCCGCGCUGAGAAACAGGCACAGUGGAAAGCCGCCAACGCUGGAGCUGGGGCAGGUGCAAUGACCUUGGAACAGGCUAUCGAGCGCGCCGGCACAAAUCACGGCAACAAAGGUUGGGAAGUAGCGCUUUCUGCCAUUGAAAUGGCAAACUUAUUCAAGUCUCUCCGAGGUACCGGGCACCAUCACCAACUUCACGGGAGCUCGAUGGAGAUCUACGAAGGUAAACUAACUGCUGAAGGCCUUCGUUACGGUAUCGUAGCAUCACGUUUUAAUCAUGCUCUUGUCGACCGUCUGGUGGAGGGCGCAAUUGAUUGCAUAGUCCGUCAUGGCGGCCGUGAAGAAGACAUUACUCUGGUUCGUGUUCCAGGC…
NC119-2-#19	AUGGGAAACGCGAAAACGUGUCGCCGCGAACGCCGCGCUGAGAAACAGGCACAGUGGAAAGCCGCCAACGCUGGAGCUGGGGCAGGUGCAAUGACCUUGGAACAGGCUAUCGAGCGCGCCGGCACAAAACACGGCAGCAAAGGUUGGGAAGUAGCGCUUUCUGCCAUUGAAAUGGCAAACUUAUUCAAGUCUCUCCGAGGUACCGGGCACCAUCACCAACUUCACGGGAGCUCGAUGGAAAUCCACGAAGGUAAACUAACUGCUGAAGGCCUUCGUUUCGGUAUCGUAGCAUCACGUUUUAAUCAUGCUCUUGUCGACCGUCUGGUGGAGGGCGCAAUUGAUUGCAUAGUCCGUCAUGGCGGCCGUGAAGAAGACAUUACUCUGGUUCGUGUUCCAGGC…
NC119-2-#20	AUGGGAAACGCGAAAACGUGUCGCCGCGAACGCCGCGCUGAGAAACAAGCACAGUGGAAAGCCGCCAACGCUGGAGCUGGGGCAGGUGCAAUGACCUUGGAACAGGCUAUCGAGCGCGCCGGCACAAAACACGGCAACAAAGGUUGGGAAGUAGCGCUUUCUGCCAUUGAAACGGCAAACUUAUUCAAGUCUCUCCGAGGUACCGGGCACCAUCACCAACUUCACGGGAGCUCGAUGGAAAUCUACGAAGGUAAACUAACUGCUGAAGGCCUUCGUUUCGGUAUCGUAGCAUCACGUUUUAAUCAUGCUCUUGUCGACCGUCUGGUGGAGGGCGCAAUUGAUUGCAUAGUCCGUCAUGGCGGCCGUGAAGAAGACAUUACUCUGGUUCGUGUACCAGGC…
NC119-2-#21	AUGGGAAACGCGAAAACGUGUCGCCGCGAACGCCGCGCUGAGAAACAGGCACAGUGGAAAGCCGCCAACGCUGGAGCUGGGGCAGGUGCAAUGACCUUGGAACAGGCUAUAGAGCGCGCCGGCACAAAACACGGCUACAAAGGUUGGGAAGUAGCGCUUUCUGCCAUUGAAAUGGCAAACUUAUUCAAGUCUCUCCGAGGUACCGGGCACCAACACCAACUUCACGGGAGCUCGAUGGAAAUCUACGAAGGUAAACUAACCGCUGAAGGCCUUCGUUUCGGUAUCGUAGCAUCACGUUUUAAUCAAGCUCUUGUCGACCGUCUGGUGGAGGGCGCAAUUGAUUGCAUAGUCCGUCAUGGCGGCCGUGAAGAAGACAUUACUCUGGUUCGUGUUCCAGGC…
NC119-2-#22	AUGGGAAACGCGAAAACGUGUCGCCGCGAACGCCGCGCUGAGAAACAGGCACAGUGGAAAGCCGCCAACGCUGGAGCUGGGGCAGGUGCAAUGACCUUGGAACAGGCUAUCGAGCGCGCCGGCACAAAACACGGCAACAAAGGUUGGGAAGUAGCGCUUUCUGCCAUUGAAAUGGCAAACUUAUUCAAGUCUCUCCGAGGUACCGGGCACCAUCACCAACUUCACGGGAGCUCGAAGGAAAUCUACGAAGGUAAACUAACUGCUGAAGGCCUUCGUUUCGGUAUCGUAGCAUCACGUUUUAAUCAUGCUCUUGUCGACCGUCUGGUGGAGGGCGCAAUUGAUUGCAUAGUCCGUCAUGGCGGCCGUGAAGAAGACAUUACUCUGGUUCGUGUUCCAGGC…
NC119-2-#23	AUGGGAAACGCGAAAACGUGUCGCCGCGAACGCCGCGCUGAGAAACAGGCACAGUGGAAAGCCGCCAACGCUGGAGCUGGGGCAGGUGCAAUGACCUUGGAACAGGCUAUCGAGCGCGCCGGCACAAAACACGGCAACAAAGGUUGGGAAGUAGCGCUUUCUGCCAUUGAAAUGGCAAACUUAUUCAAGUCUCUCCGAGGUACCGGGCACCAUCACCUACUUCACGGGAGCUCGAUGGAAAUCUACGAAGGUAAACUAACUGCUGAAGGCCUUCGUUUCGGUAUCGUAGCACCACGUUUUAAUCAUGCUCCUGUCGACCGUCUGGUGGAGGGCGCAAUUGAUUGCAUAGUCCGUCAUGGCGGCCGUGAAGAAGACAUUACUCUGGUUCGUGCUCCAGGC…
NC119-2-#24	AUGGGAAACGCGAAAACGUGUCGCCGCGAACGCCGCGCUGAGAAACAGGCACAGUGGAAAGCCGCCAACGCUGGAGCUGGGGCAGGUGCAAUGACCUUGGAACAGGCUAUCGAGCGCGCCGGCACAAAACACGGCAACAAAGGUUGGGAAGUAGCGCUUUCUGCCAUUGAAAUGGCAAACUUAUUCAAGUCUCUCCGAGGUACCGGGCACCAUCACCAACUUCACGGGAGCUCGAUGGAAAUCUACGAAGGUAAACUAACUGCUGAAGGCCUUCGUUUCGGUAUCGUAGCAUCACGUUUUAAUCAUGCUCUUGUCGACCGUCUGGUGGAGGGCGCAAUUGAUUGCAUAGUCCGUCAUGGCGGCCGUGAAGAAGACAUUACUCUGGUUCGUGUUCCAGGC…	same as NC119-2
NC119-2-#25	AUGGGAAACGCGAAAACGUGUCGCCGCGAACGCCGCGCUGAGAAACAGGCACAGUGGAAAGCCGCCAACGCUGGAGCUGGGGCAGGUGCAAUGACCUUGGAACAGGCUAUCGAGCGCGCCGGCACAAAACACGGCAACAAAGGUUGGGAAGUAGCGCUUUCUGCCAUUGAAAUGGCAAACUUAUUCAAGUCUCUCCGAGGUACCGGGCACCAUCACCAACUUCACGGGAGCUCGAUGGAAAUCUACGAAGGUAAACUAACUGCUGAAGGCCUUCGUUUCGGUAUCGUAGCAUCACGUUUUAAUCAUGCUCUUGUCGACCGUCUGGUGGAGGGCGCAAUUGAUUGCAUAGUCCGUCAUGGCGGCCGUGAAGAAGACAUUACUCUGGUUCGUGUUCCAGGC…	synonymous mutations

### Sheet: amino acid seq
name	sequence	others
NC119-2-#01	MGNAKTCRRERRAEKQAQWKAANAGAGAGAMTLEQAIERAGTKHGNKGWEVALSAIEMANLFKSLRGTGHHHQLHGSSMEIYEGKLTAEGLRFGIVASRFNHALVDRLVEGAIDCIVRHGGREEDITLVRVPGSWEIPVAAGELARKEDIDAVIAIGVLIRGATPHFDYNASEVSKGLANLSSELRKPITFGVISAD
NC119-2-#02	MGNAKTCRRERRAEKQAQWKAANAGAGAGAMTLEQAIERAGTKHGNKGWEVALSAIEMANIFKSLRGTGHHHQLHGSSMEIYEGKLTAEGLRFGIVASRFNHALVDRLVEGAIDCIVRHGGREEDITLVRIPGSWEIPVAAGELARKEDIDAVIAIGALIRGATPHFDYIASEVSKGLANLSSELRKPITFGVISAD
NC119-2-#03	MGNAKTCRRERRAEKQAQWKAANAGAGAGAMTLEQAIERAGTKHGNKGWEVALSAIEMANLFKSLRGTGHHHQLHGSSMEIYEGKLTAEGLRFGIVASRFNHALVDRLVEGAIDCIVRHGGREEDITLVRVPGSWEIPVAAGELARKEDIDAVIAIGVLIRGATPHFDYIASEVSKGLANLSSELRKPITFGVISAD	same as NC119-2
NC119-2-#04	MGNAKTCRRERRAEKQARWKAANAGAGAGAMTLEQAVERAGTKHGNKGWEVALSAIEMANLFKSLRGTGHHHQLHGSSMEIYEGKLTAEGLRFGIVASRFNHALADHLVEGAIDCIVRHGGREEDITLVRVPGSWEIPVAAGELARKEDIDAVIAIGILIRGATPHFDYIASEVSKGIANLSSELRKPITFGVISAD
NC119-2-#05	MGNAKTCRRERRAEKQAQWEAANAGAGAGAMTLEQDIERAGTKHGNKGWEVALSAIEMANLFKSLRGTGHHHQLHGSSMEIYEGKLTAEGLRFGIVASRFNHALVDRMAEGAIDCIVRHGGREEDITLVRVPGSWEIPVAAGELARKEDIDAVIAIGVLIRGATPHFDYIASEVSTGLANLSSELRKPITFGVISAD	NC119-3
NC119-2-#06	MGNAKTCRRERRAEKQAQWKAANAGAGAGAMTLEQAIERAGTKHGSKGWDVALSAIEMANLFKSLRGTGHHHQLHGSSMEIYDGKLTAEGLRFGIVASRFNHALVDRLVEGAIDCIVRHGGREEDNTLVRVPGSWEIPVAAGELARKEDIDAVIAIGVLIRGATPQFDYIASEVSKGLANLSSELRKPITFGVILAD
NC119-2-#07	MGNAKTCRRERRAEKQAQWKAANAGAGAGAMTLELAIERAGSKHGNKGWEVALSAIEVANLFKSLRGTGHHHQLHGSPMEIYEGKLTAEGLRIGIVASRFNHALVDRLVEGAIDCIVRHGGREEDITLVRVPGSWEIPVAAGELARKEDIDAVIAIGVLFRGTTPHFDYIASEVSKGLANLSSELRKPITFGVISAD
NC119-2-#08	MGNAKTCRRERRAEKQAQWKAANAGAGAGAMTLEQAIECAGTKHGNKGWEVALSAIEMANLFKSLRGTGHHHLLHGSSMESYEGKLTAEGLRFGIVASRFNHALVDRLVEGAIDCIVRHGGREEDITLVRVPGSWEIPVAAGELARKEDIDAVIAIGVLIRGATPHFDYIASEVSKGLANLTSELRKPITFGDISAD
NC119-2-#09	MGNAKTCRRERRAEKQAQWKAANAGAGAGAMTLEQAIERAGTKHGNKGWEVALSAIEMANLFKSLRGTGHPHQLHGSSMEIYEGKLSAEGLRFGIVASRFNHALVDRPVEGAIDCIVRHGGREEDITLVRVPGSWEIPDAAGELARKENIDAVIAIGVLIRGATPHFDYIASEVSKGLANLSSELRKPITFGVISAD
NC119-2-#10	MGNAKTCRRERRAEKQAQWKAANAGAGAGAMTLEQAIERAGTKHGNKGWEVALSAIEMATLFKSLRGTGHHHQLHGSSMEIYEGKLTAEGLRFGIVASRFNHALVDRLVEGAIDCIVRHGGREEDITLVRVPGSWEIPVAAGELARKEDIDAVIAIGVLIRGATPHFDYIASEVSKGLANLSSELRKPITFGVISAD
NC119-2-#11	MGNAKTCRRERRAEKQAQWKAANAGAGAGAMTLEQAIERAGTEHGNKGWEVALSAIEMANLFKSLRGTGHHHQLHGSSMEIYEGKLTAEGLRFGIVASRFNHALVDRLVEGAIDCIVRHGGREEDITLVRVPGSWEIPVAAGELARKEDTDAVIAIGVLIRGATPHFDYIASEVSKGLANLSSELRKPITFGDISAD
NC119-2-#12	MGNAKTCRRERRAEKQAQWKAANAGAGAGAMTLEQAIERAGTKHGNKGWEVALSAIEMANLFKSLRGTGHHHQLHGSSMEIYEGKLTAEGLRFGIVASRFNHALVDRLVEGAIDCIVRHGGREEDITLVRVPGSWEIPVAAGELARKEDIDAVIAIGVLIRGATPHFDYIASEVSKGLANLSSELRKPITFGVISAD	same as NC119-2
NC119-2-#13	MGNAKTCRRERRAEKQAQWKAANAGAGAGAMTLEQAIERAGTKHGNKGWEVALSAIEMANLFKSLRGTGLHHQLHGSSMEIYEGKLTAEGLRFGIVASRFNHALVDRLVEGAIDCIVRHGGREEDITLVRVPGSWEIPVAAGELARKEDIDAVIAIGVLIRGATPHFDYIASEVSKGLANLTSELHKPITVGVISAD
NC119-2-#14	MGNAKTCRRERRAEKQAQWKAANAGAGAGAMTLEQAIERAGTKHGNKGWEVALSAIEMANLSKSLRGTGHHHQLHGSSMEIYEGKLTAEGLRFGIVASRFNQALVDRLVEGAIDCIVRHGGREEDITLVRVPGSWEIPVAAGELARKEDIDAVIAIGVLIRGATPHFDYIASEVSKGLANLSSELRKPITFGVISAD
NC119-2-#15	MGNAKTCRRERRAEKQAQWKAANAGAGAGAMTLEQAIERAGTKHGNKGWEVALSAIEMANLFKSLRGTGHHHQLHGSSMEIYEGKLTAEGLRFGIVASRFNHALVDRLVEGAIDCIVRHGGREEDITLVRVPGSWEIPVAAGELARKEDIDAVIAIGVLIRGATPHFDYIASEVSKGLANLSSELRKPITFGVISAD	same as NC119-2
NC119-2-#16	MGNAKTCRRERRAEKQAQWKAANAGAGAGAMTLEQAIERAGTKHGNKGWEVALSAIEMANLFKSLRGTGHHHQLHGSSMEIYEGKLTAEGLRFGIVASRFNHALVDRLVEGAIDCIVRHGGREEDITLVRVPGSWEIPVAAGELARKEDIDAVIAIGVLIRGATPHFDYIASEVSKGLANLSSELRKPITFGVISAD	synonymous mutations
NC119-2-#17	MGNAKTCRRERRAEKQAQWKAANAGAGAGAMTLEQAIERAGTKHGIKGWEVALSAIEMANLFKSLRGTGHHHQLHGSSMEIYEGKLTAEGLRIGIVASRFNHALVDRLVEGAIDCIVRHGGREEDITLVRVPGSWEMPVAAGELARKEDIDAVIAIGVLIRGATPHFDYIASEASKGLANLS?ELRKPITFGVISAD
NC119-2-#18	MGNAKTCRRERRAEKQAQWKAANAGAGAGAMTLEQAIERAGTNHGNKGWEVALSAIEMANLFKSLRGTGHHHQLHGSSMEIYEGKLTAEGLRYGIVASRFNHALVDRLVEGAIDCIVRHGGREEDITLVRVPGAWEIPVAAGELARKEDIDAVIAIGVLLRGATPHFDYIASEVSKGLANLSSELRKPITFGVISAD
NC119-2-#19	MGNAKTCRRERRAEKQAQWKAANAGAGAGAMTLEQAIERAGTKHGSKGWEVALSAIEMANLFKSLRGTGHHHQLHGSSMEIHEGKLTAEGLRFGIVASRFNHALVDRLVEGAIDCIVRHGGREEDITLVRVPGSWEIPVAAGELARKEDIDAVIAIGVLIRGATPHFDYIASEVSKGLANLSSELRKPITFGVISAD
NC119-2-#20	MGNAKTCRRERRAEKQAQWKAANAGAGAGAMTLEQAIERAGTKHGNKGWEVALSAIETANLFKSLRGTGHHHQLHGSSMEIYEGKLTAEGLRFGIVASRFNHALVDRLVEGAIDCIVRHGGREEDITLVRVPGSWEIPVAAGELARKEDIDAVIAIGVLIRGATPHFDYIASEVSKGLANLSSELRKPITFGVISAD
NC119-2-#21	MGNAKTCRRERRAEKQAQWKAANAGAGAGAMTLEQAIERAGTKHGYKGWEVALSAIEMANLFKSLRGTGHQHQLHGSSMEIYEGKLTAEGLRFGIVASRFNQALVDRLVEGAIDCIVRHGGREEDITLVRVPGSWEIPVAAGELARKEDIDAVIAIGVLIRGATPHFDYIASEVSKGLANLSSELRKPITFGVVSAD
NC119-2-#22	MGNAKTCRRERRAEKQAQWKAANAGAGAGAMTLEQAIERAGTKHGNKGWEVALSAIEMANLFKSLRGTGHHHQLHGSSKEIYEGKLTAEGLRFGIVASRFNHALVDRLVEGAIDCIVRHGGREEDITLVRVPGSWEIPVAAGELARKEDIDAVIAIGVLIRGATPHYDYIASEVSKGLANLSSELRKPITFGVISAD
NC119-2-#23	MGNAKTCRRERRAEKQAQWKAANAGAGAGAMTLEQAIERAGTKHGNKGWEVALSAIEMANLFKSLRGTGHHHLLHGSSMEIYEGKLTAEGLRFGIVAPRFNHAPVDRLVEGAIDCIVRHGGREEDITLVRAPGSWEIPVAAGELARKEDIDAVIAIGVLIRGATPHFDYIASEVSKGLANLSSELRKPITFGVFSVD
NC119-2-#24	MGNAKTCRRERRAEKQAQWKAANAGAGAGAMTLEQAIERAGTKHGNKGWEVALSAIEMANLFKSLRGTGHHHQLHGSSMEIYEGKLTAEGLRFGIVASRFNHALVDRLVEGAIDCIVRHGGREEDITLVRVPGSWEIPVAAGELARKEDIDAVIAIGVLIRGATPHFDYIASEVSKGLANLSSELRKPITFGVISAD	same as NC119-2
NC119-2-#25	MGNAKTCRRERRAEKQAQWKAANAGAGAGAMTLEQAIERAGTKHGNKGWEVALSAIEMANLFKSLRGTGHHHQLHGSSMEIYEGKLTAEGLRFGIVASRFNHALVDRLVEGAIDCIVRHGGREEDITLVRVPGSWEIPVAAGELARKEDIDAVIAIGVLIRGATPHFDYIASEVSKGLANLSSELRKPITFGVISAD	synonymous mutations
