## Supplemental Table S3 for "Polymorphic Structures of an Artificial Nucleocapsid Evolved from a Circularly Permuted Bacterial Protein Cage"

### Sheet: primer
name	sequence	length	purpose
priHL0005	CCAAGGGGTTATGCTAGTTATTGCTCAGC	29	RT
priHL0024	GGAGATATACATATGGGAAACGCGAA	26	error-prone PCR in round 1
priHL0027	CGCCGCTTACTCGAGTTAGTC	21	error-prone PCR in round 1, qRT-PCR
priHL0032	CCGAAATAATTTTGTTTAACTTTAAGAAGGAGAT	34	error-prone PCR in round 2
priHL0033	CTCGCCGCTTACTCGAGTTA	20	error-prone PCR in round 2
priHL0050	GAATTGTGAGCGGATAACAATTCCCCT	27	qRT-PCR
